# CHD4 and NKX2.2 Cooperate to Regulate Beta Cell Function by Repressing Non-Beta Cell Gene Programs

**DOI:** 10.1101/2025.06.16.659956

**Authors:** Dylan Sarbaugh, Thais Gaia Oliveira, Michelle A. Guney, McKenna R. Casey, Victoria M. Hoelscher, Christopher J. Hill, Cole R. Michel, Kristen L. Wells, Richard K.P. Benninger, Lori Sussel

**Affiliations:** Barbara Davis Center for Diabetes, University of Colorado Anschutz Medical Campus, Aurora, CO 80045, USA; School of Pharmacy, Mass Spectrometry Facility, University of Colorado Anschutz Medical Campus, Aurora, CO 80045, USA

## Abstract

NKX2.2 is a transcription factor that regulates pancreatic islet beta (β) cell identity and function; however, cofactor proteins that modulate the functional activity of NKX2.2 in β cells are relatively unexplored. An unbiased proteomics screen identified chromodomain helicase DNA-binding protein 4 (CHD4) as an NKX2.2 interacting partner. CHD4 is a nucleosome remodeler that directs the appropriate differentiation, maturation and function of many cell types. To characterize the roles of CHD4 in β cells, we generated *Chd4* βKO mice. Deletion of *Chd4* substantially impaired the function of β cells. The *Chd4* βKO mice became diabetic due to the disruption of islet integrity, calcium signaling and downregulation of essential β cell regulatory genes. We also discovered CHD4 is required to bind at and repress non-beta cell genes, including *Kcnj5,* the gene that encodes the GIRK4 potassium channel in β cells. Aberrant upregulation of GIRK4 causes impaired glucose-stimulated insulin secretion. These studies demonstrate that CHD4 is an essential transcriptional cofactor of NKX2.2 that is required for the proper maturation and function of pancreatic β cells.

**Article Highlights:**

- NKX2.2 interacts with the Nucleosome Remodeling and Deacetylase (NuRD) complex through its interaction with CHD4.
- Deletion of CHD4 from developing pancreatic β cells in mice causes diabetes due to a loss of islet integrity, disrupted calcium signaling and impaired insulin secretion.
- Beta cells lacking CHD4 inappropriately upregulate the GIRK4 potassium channel; inhibition of GIRK4 rescues the insulin secretion defect.
