## Supplementary Table 1 for "CHD4 and NKX2.2 Cooperate to Regulate Beta Cell Function by Repressing Non-Beta Cell Gene Programs"

### Sheet: Sheet1
PCR Genotyping Primer Sequences
Target	Sequence
Chd4 Flox FWD	CTC CAG AAG AAG ACG GCA GAT CT
Chd4 Flox REV	GTC CTT CCA AGA GAG AGC AAG
Pdx1 CRE FWD	CCT GGA CTA CAT CTT GAG TTG C
Pdx1 CRE REV	AGG CAA ATT TTG GTG TAC GG
INS1 WT FWD	GTC AAA CAG CAT CTT TGT GGT C
INS1 CRE FWD	GCT GGA AGA TGG CGA TTA GC
INS1 REV	GGA AGC AGA ATT CCA GAT ACT TG
INS2 WT FWD	CAT CAG CAA GCA GGA AGG TA
INS2 GFP REV	CGG ACA CGC TGA ACT TGT G
qPCR SYBR Primer Sequences
Target	Sequence
MafA FWD	GCC ATT TAC CAA GCC CCA AA
MafA REV	TGA GGA GCA AGC ACA GCA
Slc2a2 FWD	AGC CAC TGA GTT GTT GGG AA
Slc2a2 REV	GGG CTC TAA CAT GCT CTC CA
Kcnj5 FWD	CTG CAG TAC ACA GGA CAG C
Kcnj5 REV	CAC TCG TGA CAG ATT GCA GG
