## Supplementary Table 2 for "CHD4 and NKX2.2 Cooperate to Regulate Beta Cell Function by Repressing Non-Beta Cell Gene Programs"

### Sheet: Sheet1
Target Antigen	Primary Host	Experiment	Company / Catalog #	Concentration
CHD4	Mouse	IF	Abcam / ab70469	1:250
INSULIN	Guinea Pig	IF	Agilent / IR00261-2	1:5
GLUCAGON	Rabbit	IF	CST / 2760	1:250
SOMATOSTATIN	Rabbit	IF	Pheonix / H-060-03	1:500
Ki-67	Rabbit	IF	Abcam / ab15580	1:500
TUNEL	TMR Red	TUNEL	Sigma / 12156792910	Per kit instructions
CHD4	Rabbit	IP / Western	CST / 11912	5 µg / 1:1000
CHD4	Rabbit	ChIP / Western	CST / 12011	10 µg
NKX2.2	Mouse	Western	DSHB / 74.5A5	.5 µg/mL
NKX2.2	Rabbit	Western	Sigma / HPA003468	1:250
MYC	Rabbit	IP / Western	Santa Cruz / sc-789	5 µg / 1:500
IgG	Rabbit	ChIP / IP	CST / 2729	5 µg or 10 µg
Vinculin	Rabbit	Western	CST / 13901	1:500
